# Polycomb regulation is coupled to cell cycle transition in pluripotent stem cells

**DOI:** 10.1101/2020.01.15.907519

**Authors:** Helena G. Asenjo, Amador Gallardo, Lourdes López-Onieva, Irene Tejada, Jordi Martorell-Marugán, Pedro Carmona-Sáez, David Landeira

**Author notes:** Correspondence to David Landeira. **Non-specialist teaser** Epigenetic regulation by the chromatin modifier Polycomb is modulated across cell cycle in stem cells.

## Abstract

When self-renewing pluripotent cells receive a differentiation signal, ongoing cell duplication needs to be coordinated with entry into a differentiation program. Accordingly, transcriptional activation of lineage specifiers genes and cell differentiation is confined to the G1-phase of the cell cycle by unknown mechanisms. We found that Polycomb repressive complex 2 (PRC2) subunits are differentially recruited to lineage specifier gene promoters across cell cycle in mouse embryonic stem cells (mESCs). Jarid2 and the catalytic subunit Ezh2 are dramatically accumulated at target promoters during S and G2, while the transcriptionally activating subunits EPOP and EloB are enriched during G1. Importantly, fluctuations in the recruitment of PRC2 subunits promote changes in RNA synthesis and RNA polymerase II binding that are compromised in Jarid2 -/- mESCs. Overall, we show that differential recruitment of PRC2 subunits across cell cycle enables the establishment of a chromatin state that facilitates the induction of cell differentiation in G1.
