## Supplementary material for "Polycomb regulation is coupled to cell cycle transition in pluripotent stem cells": Suplementary methods

### Sheet: Antibodies
Antibody	Catalogue	Application
Ezh2	Diagenode C15410039	ChIP and Western
Jarid2	Novus Bio NB100-2214	ChIP and Western
EPOP	Gift from Luciano Di Croce	ChIP and Western
EloB	Gift from Luciano Di Croce	ChIP and Western
Ser5-RNAPII	Millipore 05-623	ChIP and Western
Anti-mouse IgG	Dako Z0259	ChIP
LaminB	Santa Cruz Sc-6216	Western

### Sheet: Primers
ChIP-qPCR Primers
Gene	Sequences (Forward, reverse 5'-3')
Oct4	GTGAGCCGTCTTTCCACCAGG, GGGTGAGAAGGCGAAGTCTGAA
Nanog	GGGTAGGGTAGGAGGCTTGA, CGGCTCAAGGCGATAGATT
Hprt1	CGGCTGGATCTCAAATCTTATGAC, TCCCAGATAATCACTCCGCATTT
Dach1	TGCGCTCGCTCTTTCTTAACC, CAACAAGCACTCTAGGAAGGAAC
Sox7	GCGCCGCCCCAGAGAGT, CCAGCAGCCTCGGGCTTG
Ascl1	CCAGGCTGGAGCAAGGGA, CGGTTGGCTTCGGGAGC
Pax3	GGGCGGATATAGCAAGGTTTCC, CCTGTCCCTCTACATGAGATTCAGC
Msx1	ACAGAAGAAATAGCACAGACCATAAGA, TTCTACCAAGTTCCAGAGGGACTTT
Nkx2-2	CAGGTTCGTGAGTGGAGCCC, GCGCGGCCTCAGTTTGTAAC
Myf5	GGAGATCCGTGCGTTAAGAATCC, CGGTAGCAAGACATTAAAGTTCCGTA
λ-5	AGGCCCTAACAGCTTCATCTACTC, GCATCTGGGCCTCGGTTTA
4sU Primers
Gene	Sequences (Forward, reverse 5'-3')
Actin-unspliced	CCACCCGCGAGCACA, CCGGCGTCCCTGCTTAC
Actin-total	GGGAATGGGTCAGAAGGACT, CTTTTCACGGTTGGCCTTAG
C-myc-unspliced	TGTGTGGTGGGTGACTGTTC, CGGGGTAGCAGCTCCTAAGT
C-myc-total	CATCACTTAGGAGCTGCTACCC, TATTTCTCTTTCATTTCTGCCAAT

### Sheet: Published datasets
Dataset (ChIP-seq)	From	Accesion Number
Ezh2	Ku, M., et al. (2008). PLoS Genetics	GSM327668
Eed	Oksuz, O.,et al, (2018) Mol Cell	GSM2759294
Suz12	Ku, M., et al. (2008). PLoS Genetics	GSM327667
H3K27me3	Mikkelsen et al., (2007) Nature	GSM307619
Jarid2	Pasini et al, (2010) Nature	GSM480678
Mtf2	Li et al, (2010) Genes and development	GSM491759
EPOP	Beringer et al., (2016) Mol Cell	GSM2098943
EloB	Beringer et al., (2016) Mol Cell	GSM2098954
Mll2	Denissov, S., et al. (2014) Development	GSM1258241
H3K4me3	Mikkelsen et al., (2007) Nature	GSM307618
